# Leveraging IFNγ/CD38 regulation to unmask and target leukemia stem cells in acute myelogenous leukemia

**DOI:** 10.1101/2023.02.27.530273

**Authors:** Mariam Murtadha, Miso Park, Yinghui Zhu, Enrico Caserta, Ada Alice Dona, Mahmoud Singer, Hawa Vahed, Theophilus Tasndoh, Asaul Gonzalez, Kevin Ly, James F Sanchez, Arnab Chowdhury, Alex Pozhitkov, Lucy Ghoda, Ling Li, Bin Zhang, Amrita Krishnan, Guido Marcucci, John Williams, Flavia Pichiorri

## Abstract

Elimination of drug-resistant leukemia stem cells (LSCs) represents a major challenge to achieve a cure in acute myeloid leukemia (AML). Although AML blasts generally retain high levels of surface CD38 (CD38^pos^), the presence of CD34 and lack of CD38 expression (CD34^pos^CD38^neg^) are immunophenotypic features of both LSC-enriched AML blasts and normal hematopoietic stem cells (HSCs). We report that IFN-γ induces CD38 upregulation in LSC-enriched CD34^pos^CD38^neg^ AML blasts, but not in CD34^pos^CD38^neg^ HSCs. To leverage the IFN-γ mediated CD38 up-regulation in LSCs for clinical application, we created a compact, single-chain CD38-CD3-T cell engager (CD38-BIONIC) able to direct T cells against CD38^pos^ blasts. Activated CD4^pos^ and CD8^pos^ T cells not only kill AML blasts but also produce IFNγ, which leads to CD38 expression on CD34^pos^CD38^neg^ LSC-enriched blasts. These cells then become CD38-BIONIC targets. The net result is an immune-mediated killing of both CD38^neg^ and CD38^pos^ AML blasts, which culminates in LSC depletion.

**Statement of significance:** This work represents a potential advancement in the treatment of AML, as it involves the release of IFN-γ by T cells to induce CD38 expression and thus sensitizing leukemia stem cells, which have been resistant to current treatment regimens, to CD38-directed T cell engagers.
