## Supplemental Table 2 for "Leveraging IFNγ/CD38 regulation to unmask and target leukemia stem cells in acute myelogenous leukemia"

### Sheet: Tmp export tabular
Table S2. Differentially up- and down- regulated top 100 genes in AML cells upon IFNγ treatment determined by single cell RNA sequencing.
Name	Id	Log₂ fold change	Fold change	P-value	FDR p-value	Bonferroni
GBP5	ENSG00000154451	6.80091	111.501	0	0	0
GBP1	ENSG00000117228	6.58696	96.1332	0	0	0
STAT1	ENSG00000115415	4.23644	18.8493	0	0	0
ETV7	ENSG00000010030	4.20052	18.3859	0	0	0
GBP4	ENSG00000162654	4.19459	18.3103	0	0	0
WARS	ENSG00000140105	3.87177	14.6392	0	0	0
TAP1	ENSG00000168394	3.86663	14.5872	0	0	0
EPSTI1	ENSG00000133106	3.74944	13.4491	0	0	0
IFIT3	ENSG00000119917	3.68251	12.8394	0	0	0
RSAD2	ENSG00000134321	3.65702	12.6146	0	0	0
PLAAT4	ENSG00000133321	3.48691	11.2115	0	0	0
IFI44L	ENSG00000137959	3.32081	9.99225	0	0	0
TNFSF13B	ENSG00000102524	3.17174	9.01132	0	0	0
NLRC5	ENSG00000140853	3.14595	8.85164	0	0	0
IRF1	ENSG00000125347	3.12017	8.69488	0	0	0
PARP9	ENSG00000138496	3.07907	8.45072	0	0	0
LAP3	ENSG00000002549	3.0243	8.13589	0	0	0
APOL6	ENSG00000221963	2.99909	7.99496	0	0	0
GBP2	ENSG00000162645	2.98975	7.94334	0	0	0
FBXO6	ENSG00000116663	2.83819	7.15121	1.67832e-206	2.65063e-204	4.37354e-202
SSPN	ENSG00000123096	2.79178	6.92485	1.76827e-192	2.67904e-190	4.60795e-188
CMPK2	ENSG00000134326	2.77117	6.82662	2.13279e-282	4.44627e-280	5.55784e-278
RGS1	ENSG00000090104	2.75282	6.74034	6.02324e-219	1.01264e-216	1.5696e-214
SAMD9L	ENSG00000177409	2.74	6.6807	0	0	0
APOL2	ENSG00000128335	2.73133	6.64068	0	0	0
SAMHD1	ENSG00000101347	2.60876	6.09981	6.26939e-182	8.97659e-180	1.63374e-177
UBE2L6	ENSG00000156587	2.57526	5.95978	0	0	0
TMEM51	ENSG00000171729	2.53364	5.79032	1.60345e-137	1.9617e-135	4.17843e-133
AC083862.3	ENSG00000287733	2.53026	5.77677	3.87367e-113	4.36986e-111	1.00944e-108
GIMAP7	ENSG00000179144	2.48586	5.60168	0	0	0
SERPING1	ENSG00000149131	2.48173	5.58565	0	0	0
FAM92A	ENSG00000188343	2.46585	5.52453	0	0	0
STAT2	ENSG00000170581	2.3743	5.18483	0	0	0
PSMB9	ENSG00000240065	2.36055	5.13566	0	0	0
TNFSF10	ENSG00000121858	2.35078	5.10101	0	0	0
TRIM69	ENSG00000185880	2.3018	4.93073	2.79309e-150	3.5679e-148	7.27851e-146
IFI30	ENSG00000216490	2.28335	4.86807	2.56423e-303	5.86151e-301	6.68212e-299
DTX3L	ENSG00000163840	2.27728	4.84762	0	0	0
GADD45B	ENSG00000099860	2.27233	4.83104	1.40996e-213	2.29638e-211	3.67421e-209
NEXN	ENSG00000162614	2.27227	4.83082	0	0	0
APOL1	ENSG00000100342	2.24303	4.73389	3.29772e-180	4.62018e-178	8.59353e-176
TCAF2	ENSG00000170379	2.20588	4.61354	3.82881e-90	3.53812e-88	9.9775e-86
IFI35	ENSG00000068079	2.1864	4.55167	0	0	0
PARP14	ENSG00000173193	2.16877	4.4964	0	0	0
TMEM140	ENSG00000146859	2.16838	4.4952	3.83455e-63	2.63653e-61	9.99245e-59
GBP3	ENSG00000117226	2.16748	4.49239	0	0	0
SOD2	ENSG00000112096	2.15671	4.45896	0	0	0
MX1	ENSG00000157601	2.13581	4.39484	0	0	0
IRF9	ENSG00000213928	2.12991	4.37689	0	0	0
IRF7	ENSG00000185507	2.10367	4.29801	9.63564e-232	1.69659e-229	2.51095e-227
DDX60	ENSG00000137628	2.08063	4.22993	4.81715e-247	8.71738e-245	1.2553e-242
TRIM22	ENSG00000132274	2.06944	4.19724	0	0	0
XAF1	ENSG00000132530	2.06894	4.19578	0	0	0
CALHM6	ENSG00000188820	2.06342	4.17975	0	0	0
MSRB1	ENSG00000198736	2.06298	4.17849	0	0	0
OAS1	ENSG00000089127	2.03155	4.08845	5.14128e-85	4.49586e-83	1.33977e-80
MTHFD2	ENSG00000065911	2.02677	4.07493	0	0	0
TRAFD1	ENSG00000135148	2.0188	4.05245	4.41756e-180	6.15599e-178	1.15117e-175
IFITM1	ENSG00000185885	1.98734	3.96505	0	0	0
GIMAP8	ENSG00000171115	1.95215	3.86952	1.6152e-79	1.3534e-77	4.20906e-75
TAP2	ENSG00000204267	1.95104	3.86652	4.4957e-266	8.87525e-264	1.17153e-261
IRF8	ENSG00000140968	1.92637	3.80099	2.65619e-88	2.41177e-86	6.92178e-84
TYMP	ENSG00000025708	1.92558	3.79889	3.91877e-276	7.97807e-274	1.02119e-271
CASP10	ENSG00000003400	1.91115	3.7611	7.14357e-229	1.24936e-226	1.86154e-224
PRPS2	ENSG00000101911	1.8943	3.7174	7.85949e-105	8.29192e-103	2.0481e-100
PSTPIP2	ENSG00000152229	1.87206	3.66055	1.87234e-307	4.35636e-305	4.87912e-303
CD38	ENSG00000004468	1.86356	3.63904	3.38144e-58	2.12843e-56	8.81169e-54
IFI44	ENSG00000137965	1.86058	3.63154	8.82949e-278	1.82609e-275	2.30088e-273
ELOVL6	ENSG00000170522	1.85372	3.61431	1.92642e-64	1.34948e-62	5.02007e-60
P2RX7	ENSG00000089041	1.83505	3.56784	3.37278e-77	2.7726e-75	8.78913e-73
OAS2	ENSG00000111335	1.82461	3.54211	9.97068e-208	1.59402e-205	2.59826e-203
OAS3	ENSG00000111331	1.80493	3.49413	3.06127e-194	4.66513e-192	7.97737e-190
STN1	ENSG00000107960	1.79641	3.47354	0	0	0
BST2	ENSG00000130303	1.78594	3.44844	0	0	0
APOL3	ENSG00000128284	1.78563	3.44768	3.92349e-71	2.98082e-69	1.02242e-66
USP30-AS1	ENSG00000256262	1.77968	3.4335	2.59056e-67	1.88568e-65	6.75075e-63
PSMB8	ENSG00000204264	1.75893	3.38446	0	0	0
SBNO2	ENSG00000064932	1.75065	3.3651	3.5321e-50	1.96254e-48	9.20431e-46
GCH1	ENSG00000131979	1.72909	3.3152	1.04769e-98	1.05412e-96	2.73017e-94
ISG20	ENSG00000172183	1.70638	3.26342	4.46136e-255	8.36393e-253	1.16259e-250
RALB	ENSG00000144118	1.69165	3.23026	0	0	0
LACTB	ENSG00000103642	1.67608	3.19558	0	0	0
RNF213	ENSG00000173821	1.67085	3.18402	0	0	0
RTP4	ENSG00000136514	1.66794	3.17761	2.52103e-74	1.99683e-72	6.56956e-70
CEBPB	ENSG00000172216	1.66424	3.16947	0	0	0
ZNF267	ENSG00000185947	1.6445	3.12639	1.36321e-289	2.93586e-287	3.55239e-285
NAMPT	ENSG00000105835	1.64215	3.12131	6.4138e-253	1.18537e-250	1.67137e-248
MLKL	ENSG00000168404	1.64117	3.11918	1.49857e-73	1.17624e-71	3.90511e-69
PIM1	ENSG00000137193	1.62642	3.08745	1.25576e-269	2.51722e-267	3.27238e-265
CASP1	ENSG00000137752	1.62485	3.08411	5.18016e-199	7.94058e-197	1.3499e-194
ALPK1	ENSG00000073331	1.59489	3.02072	1.25603e-170	1.6959e-168	3.27309e-166
FAS	ENSG00000026103	1.57557	2.98052	9.15834e-44	4.66127e-42	2.38657e-39
PSME2	ENSG00000100911	1.55542	2.93918	0	0	0
VAMP5	ENSG00000168899	1.55314	2.93455	0	0	0
HLA-E	ENSG00000204592	1.55299	2.93426	0	0	0
ATP8A1	ENSG00000124406	1.5399	2.90774	2.38465e-49	1.30549e-47	6.21415e-45
IFI6	ENSG00000126709	1.53522	2.89832	8.38807e-229	1.45723e-226	2.18585e-224
TOMM7	ENSG00000196683	-0.542792	-1.45679	5.54875e-142	6.91841e-140	1.44595e-137
ST8SIA4	ENSG00000113532	-0.543695	-1.4577	1.72882e-08	2.14837e-07	0.000450514
CD52	ENSG00000169442	-0.546942	-1.46099	4.65386e-37	2.04856e-35	1.21275e-32
RELL1	ENSG00000181826	-0.54763	-1.46168	5.06395e-12	8.45364e-11	1.31961e-07
RPL35A	ENSG00000182899	-0.548172	-1.46223	0	0	0
MYB	ENSG00000118513	-0.550067	-1.46415	7.28577e-36	3.11246e-34	1.8986e-31
ATP9A	ENSG00000054793	-0.550135	-1.46422	4.78786e-32	1.85665e-30	1.24767e-27
MIDN	ENSG00000167470	-0.550873	-1.46497	2.76519e-11	4.3487e-10	7.2058e-07
IL16	ENSG00000172349	-0.552936	-1.46707	6.09362e-07	6.33401e-06	0.0158794
RPL37	ENSG00000145592	-0.5533	-1.46744	0	0	0
HIST1H4C	ENSG00000197061	-0.554288	-1.46844	1.53468e-75	1.23815e-73	3.99923e-71
IGSF10	ENSG00000152580	-0.555223	-1.4694	2.19314e-11	3.48057e-10	5.7151e-07
MT-ND3	ENSG00000198840	-0.557496	-1.47171	0	0	0
NRIP1	ENSG00000180530	-0.55814	-1.47237	1.52793e-60	1.00801e-58	3.98164e-56
RPS29	ENSG00000213741	-0.558534	-1.47277	0	0	0
A1BG	ENSG00000121410	-0.560533	-1.47481	7.40569e-12	1.21988e-10	1.92985e-07
KCNQ1OT1	ENSG00000269821	-0.562099	-1.47642	1.12218e-42	5.57005e-41	2.92428e-38
RXRA	ENSG00000186350	-0.56214	-1.47646	2.97592e-09	3.98507e-08	7.75495e-05
ERMP1	ENSG00000099219	-0.564988	-1.47937	1.00391e-06	1.01793e-05	0.0261609
SORL1	ENSG00000137642	-0.567971	-1.48244	1.28643e-07	1.45059e-06	0.00335231
AFF3	ENSG00000144218	-0.568841	-1.48333	3.38876e-09	4.51701e-08	8.83076e-05
DPYSL2	ENSG00000092964	-0.570169	-1.4847	4.72456e-60	3.05502e-58	1.23117e-55
ZNF738	ENSG00000172687	-0.573613	-1.48825	8.59954e-09	1.10066e-07	0.000224095
TMEM256	ENSG00000205544	-0.573685	-1.48832	6.3762e-25	1.97571e-23	1.66157e-20
PLEC	ENSG00000178209	-0.574791	-1.48946	6.34727e-08	7.40724e-07	0.00165404
HPGD	ENSG00000164120	-0.57704	-1.49178	7.52874e-64	5.21785e-62	1.96191e-59
RPL38	ENSG00000172809	-0.57742	-1.49218	0	0	0
GNG2	ENSG00000186469	-0.581159	-1.49605	4.03572e-15	8.15247e-14	1.05167e-10
RGS10	ENSG00000148908	-0.581329	-1.49623	1.20337e-37	5.38806e-36	3.13585e-33
FAM43A	ENSG00000185112	-0.581702	-1.49661	1.50912e-08	1.88796e-07	0.000393263
RPS21	ENSG00000171858	-0.584564	-1.49959	0	0	0
SNHG7	ENSG00000233016	-0.590765	-1.50605	9.89816e-113	1.10702e-110	2.57936e-108
POU2F2	ENSG00000028277	-0.591543	-1.50686	1.67624e-06	1.65962e-05	0.0436811
AC004687.1	ENSG00000265206	-0.593591	-1.509	5.01212e-55	3.01642e-53	1.30611e-50
RPL36	ENSG00000130255	-0.594532	-1.50998	0	0	0
LDLRAD4	ENSG00000168675	-0.596035	-1.51156	7.61081e-26	2.45154e-24	1.9833e-21
SERINC5	ENSG00000164300	-0.598836	-1.51449	4.14918e-16	8.83361e-15	1.08123e-11
ZFP36L1	ENSG00000185650	-0.604591	-1.52055	5.95801e-139	7.32357e-137	1.5526e-134
PRAM1	ENSG00000133246	-0.607567	-1.52369	1.07846e-34	4.50377e-33	2.81035e-30
SNHG6	ENSG00000245910	-0.610564	-1.52686	3.33264e-274	6.7322e-272	8.68453e-270
PTPRE	ENSG00000132334	-0.610664	-1.52696	5.09043e-72	3.93625e-70	1.32651e-67
CCNG2	ENSG00000138764	-0.610917	-1.52723	1.99706e-07	2.20049e-06	0.00520415
SSBP3	ENSG00000157216	-0.612211	-1.5286	5.83091e-38	2.63798e-36	1.51948e-33
TSC22D3	ENSG00000157514	-0.618309	-1.53507	1.60609e-27	5.46384e-26	4.1853e-23
GAB3	ENSG00000160219	-0.621722	-1.53871	2.01607e-08	2.48754e-07	0.000525368
TP53I11	ENSG00000175274	-0.622839	-1.5399	1.96076e-07	2.16231e-06	0.00510955
RPL41	ENSG00000229117	-0.623206	-1.54029	0	0	0
RPL37A	ENSG00000197756	-0.625298	-1.54253	0	0	0
LINC02256	ENSG00000261064	-0.625737	-1.543	3.54838e-08	4.25529e-07	0.000924674
RPL34	ENSG00000109475	-0.627914	-1.54533	0	0	0
AC245060.5	ENSG00000274422	-0.629199	-1.54671	1.43271e-13	2.61449e-12	3.73349e-09
AC020916.1	ENSG00000267519	-0.630578	-1.54818	9.37701e-26	3.00931e-24	2.44356e-21
RPL39	ENSG00000198918	-0.634068	-1.55194	0	0	0
SNHG14	ENSG00000224078	-0.637007	-1.5551	4.00949e-18	9.47265e-17	1.04483e-13
IVNS1ABP	ENSG00000116679	-0.637829	-1.55599	9.71465e-13	1.68657e-11	2.53154e-08
RPS28	ENSG00000233927	-0.638589	-1.55681	0	0	0
RPS27	ENSG00000177954	-0.64269	-1.56124	0	0	0
PECAM1	ENSG00000261371	-0.642739	-1.56129	4.41825e-22	1.2447e-20	1.15135e-17
AC004540.2	ENSG00000225792	-0.645076	-1.56382	7.9791e-07	8.19353e-06	0.0207927
LRRC28	ENSG00000168904	-0.652691	-1.5721	1.14376e-17	2.64464e-16	2.98051e-13
CA5B	ENSG00000169239	-0.653134	-1.57258	3.95161e-08	4.71281e-07	0.00102975
EMP1	ENSG00000134531	-0.653357	-1.57282	2.21871e-59	1.41363e-57	5.78174e-55
SLC40A1	ENSG00000138449	-0.653488	-1.57297	2.94843e-07	3.19339e-06	0.0076833
ATP2A3	ENSG00000074370	-0.653582	-1.57307	1.57646e-07	1.7556e-06	0.0041081
TCTEX1D1	ENSG00000152760	-0.662557	-1.58289	4.36951e-32	1.69948e-30	1.13865e-27
SOX4	ENSG00000124766	-0.666076	-1.58675	6.74422e-125	7.811e-123	1.75748e-120
CRIP1	ENSG00000213145	-0.676474	-1.59823	6.75293e-160	8.84294e-158	1.75974e-155
ADGRE2	ENSG00000127507	-0.676659	-1.59843	1.8899e-06	1.85985e-05	0.0492488
DOK2	ENSG00000147443	-0.691205	-1.61463	1.57757e-19	4.01072e-18	4.11099e-15
RASAL2	ENSG00000075391	-0.691847	-1.61535	1.22027e-08	1.54289e-07	0.00031799
CEP41	ENSG00000106477	-0.695144	-1.61905	3.49751e-14	6.67216e-13	9.11417e-10
ITGA5	ENSG00000161638	-0.696106	-1.62013	4.39028e-09	5.77518e-08	0.000114406
DDIT4	ENSG00000168209	-0.718385	-1.64534	1.64843e-37	7.36818e-36	4.29565e-33
PASK	ENSG00000115687	-0.721076	-1.64841	2.04865e-85	1.80358e-83	5.33859e-81
RGS18	ENSG00000150681	-0.743753	-1.67453	2.38064e-13	4.27548e-12	6.20372e-09
NRG4	ENSG00000169752	-0.767011	-1.70174	3.29954e-07	3.55742e-06	0.00859828
FSCN1	ENSG00000075618	-0.770602	-1.70598	7.72871e-24	2.29388e-22	2.01403e-19
ZFP36L2	ENSG00000152518	-0.772312	-1.70801	0	0	0
MEIS1	ENSG00000143995	-0.777358	-1.71399	4.4179e-28	1.52687e-26	1.15126e-23
TMEM120B	ENSG00000188735	-0.80274	-1.74441	7.90572e-08	9.13593e-07	0.00206015
SRGAP3	ENSG00000196220	-0.803275	-1.74506	1.22816e-15	2.5461e-14	3.20045e-11
ATP2B4	ENSG00000058668	-0.819007	-1.76419	6.55095e-38	2.9586e-36	1.70711e-33
IER5L	ENSG00000188483	-0.822793	-1.76883	4.16887e-11	6.49352e-10	1.08637e-06
CD34	ENSG00000174059	-0.828659	-1.77603	1.40958e-86	1.25795e-84	3.67322e-82
PROM1	ENSG00000007062	-0.8356	-1.7846	2.64504e-16	5.67769e-15	6.89271e-12
TTC29	ENSG00000137473	-0.849886	-1.80236	1.15217e-08	1.46175e-07	0.000300244
AMPD3	ENSG00000133805	-0.864588	-1.82082	2.90049e-07	3.14409e-06	0.00755839
MS4A7	ENSG00000166927	-0.870004	-1.82767	1.43359e-22	4.11883e-21	3.73578e-18
IL7R	ENSG00000168685	-0.875537	-1.83469	1.30116e-14	2.54366e-13	3.3907e-10
MN1	ENSG00000169184	-0.882201	-1.84318	1.50059e-07	1.6754e-06	0.00391039
CD93	ENSG00000125810	-0.898889	-1.86463	9.49471e-29	3.36629e-27	2.47423e-24
DHRS3	ENSG00000162496	-0.900664	-1.86692	1.04408e-08	1.32785e-07	0.000272076
ST8SIA6	ENSG00000148488	-0.916366	-1.88736	3.39007e-11	5.29945e-10	8.83419e-07
PALLD	ENSG00000129116	-1.0533	-2.07527	8.27931e-08	9.54648e-07	0.0021575
FOS	ENSG00000170345	-1.09027	-2.12914	6.15789e-25	1.91034e-23	1.60468e-20
CXCR4	ENSG00000121966	-1.27615	-2.42192	1.44509e-220	2.4453e-218	3.76576e-216
EGR1	ENSG00000120738	-1.35488	-2.55776	9.38627e-16	1.95991e-14	2.44597e-11
OLIG1	ENSG00000184221	-1.36433	-2.57457	6.08249e-16	1.28343e-14	1.58504e-11
MYCN	ENSG00000134323	-1.41002	-2.65741	3.62298e-37	1.60563e-35	9.44111e-33
MAMDC2	ENSG00000165072	-1.43323	-2.7005	1.60429e-10	2.38893e-09	4.18062e-06
