## Supplemental Table 3 for "Leveraging IFNγ/CD38 regulation to unmask and target leukemia stem cells in acute myelogenous leukemia"

### Sheet: aml_cluster_pathways
Table S3. Differentially regulated top 10 pathways in AML cells upon IFNγ treatment determined by single cell RNA-sequencing
Ingenuity Canonical Pathways	-log(p-value)	Ratio	Molecules
EIF2 Signaling	52	0.505	ACTB,BCL2,EIF1,EIF1AX,EIF2AK2,EIF2S1,EIF2S2,EIF2S3,EIF3A,EIF3B,EIF3G,EIF3I,EIF3J,EIF3K,EIF3M,EIF4A1,EIF4A3,EIF4E,EIF4G1,EIF4G2,EIF4G3,EIF5,EIF5B,FAU,HNRNPA1,HSPA5,KRAS,MAP2K2,PABPC1,PAIP1,PIK3R1,PPP1CA,RALA,RALB,RAP1A,RPL11,RPL12,RPL15,RPL17,RPL18,RPL18A,RPL21,RPL22,RPL22L1,RPL23,RPL23A,RPL24,RPL26,RPL26L1,RPL27,RPL27A,RPL28,RPL3,RPL30,RPL31,RPL32,RPL34,RPL35,RPL35A,RPL36,RPL36A,RPL36AL,RPL37,RPL…
Mitochondrial Dysfunction	38.3	0.491	APH1A,APP,ATP5F1B,ATP5F1C,ATP5F1D,ATP5F1E,ATP5MC1,ATP5MC3,ATP5ME,ATP5MF,ATP5MG,ATP5PB,ATP5PO,BCL2,CASP3,CASP8,COX17,COX5A,COX5B,COX6B1,COX6C,COX7A2,COX7C,CYC1,CYCS,FIS1,HSD17B10,HTRA2,MT-ATP6,MT-CO1,MT-CO2,MT-CO3,MT-ND1,MT-ND2,MT-ND3,MT-ND4,MT-ND4L,MT-ND5,MT-ND6,NDUFA1,NDUFA13,NDUFA2,NDUFA3,NDUFA4,NDUFA8,NDUFA9,NDUFAB1,NDUFB1,NDUFB2,NDUFB3,NDUFB4,NDUFB5,NDUFB8,NDUFS2,NDUFS3,NDUFS4,NDUFS5,NDUFS7,N…
Oxidative Phosphorylation	36.4	0.594	ATP5F1B,ATP5F1C,ATP5F1D,ATP5F1E,ATP5MC1,ATP5MC3,ATP5ME,ATP5MF,ATP5MG,ATP5PB,ATP5PO,COX17,COX5A,COX5B,COX6B1,COX6C,COX7A2,COX7C,CYC1,CYCS,MT-ATP6,MT-CO1,MT-CO2,MT-CO3,MT-ND1,MT-ND2,MT-ND3,MT-ND4,MT-ND4L,MT-ND5,NDUFA1,NDUFA13,NDUFA2,NDUFA3,NDUFA4,NDUFA8,NDUFA9,NDUFAB1,NDUFB1,NDUFB2,NDUFB3,NDUFB4,NDUFB5,NDUFB8,NDUFS2,NDUFS3,NDUFS4,NDUFS5,NDUFS7,NDUFS8,NDUFV1,NDUFV2,SDHA,SDHB,SDHC,SURF1,UQCR10,UQCR11…
Protein Ubiquitination Pathway	34.7	0.374	B2M,BAG1,CUL2,DNAJA1,DNAJB11,DNAJB12,DNAJB6,DNAJC15,DNAJC2,DNAJC3,DNAJC7,DNAJC9,ELOB,ELOC,FBXW7,HLA-A,HLA-B,HLA-C,HLA-E,HLA-F,HSP90AA1,HSP90AB1,HSP90B1,HSPA14,HSPA4,HSPA5,HSPA8,HSPA9,HSPB1,HSPB11,HSPD1,HSPE1,HSPH1,MR1,PSMA1,PSMA2,PSMA3,PSMA4,PSMA5,PSMA6,PSMA7,PSMB1,PSMB10,PSMB2,PSMB3,PSMB4,PSMB5,PSMB6,PSMB7,PSMB8,PSMB9,PSMC1,PSMC2,PSMC3,PSMC4,PSMC5,PSMC6,PSMD1,PSMD11,PSMD12,PSMD13,PSMD14,PSMD2,PS…
FAT10 Signaling Pathway	29	0.741	NUB1,PSMA1,PSMA2,PSMA3,PSMA4,PSMA5,PSMA6,PSMA7,PSMB1,PSMB10,PSMB2,PSMB3,PSMB4,PSMB5,PSMB6,PSMB7,PSMB8,PSMB9,PSMC1,PSMC2,PSMC3,PSMC4,PSMC5,PSMC6,PSMD1,PSMD11,PSMD12,PSMD13,PSMD14,PSMD2,PSMD3,PSMD6,PSMD7,PSMD8,PSMD9,PSME1,PSME2,PSMF1,SQSTM1,UBA6
BAG2 Signaling Pathway	27.8	0.593	CASP3,HSP90AA1,HSPA14,HSPA4,HSPA5,HSPA8,HSPA9,NFKB1,PSMA1,PSMA2,PSMA3,PSMA4,PSMA5,PSMA6,PSMA7,PSMB1,PSMB10,PSMB2,PSMB3,PSMB4,PSMB5,PSMB6,PSMB7,PSMB8,PSMB9,PSMC1,PSMC2,PSMC3,PSMC4,PSMC5,PSMC6,PSMD1,PSMD11,PSMD12,PSMD13,PSMD14,PSMD2,PSMD3,PSMD6,PSMD7,PSMD8,PSMD9,PSME1,PSME2,PSMF1,REL,STUB1,UBE2D1
Regulation of eIF4 and p70S6K Signaling	23.1	0.377	EIF1,EIF1AX,EIF2S1,EIF2S2,EIF2S3,EIF3A,EIF3B,EIF3G,EIF3I,EIF3J,EIF3K,EIF3M,EIF4A1,EIF4A3,EIF4E,EIF4EBP1,EIF4G1,EIF4G2,EIF4G3,FAU,ITGA4,ITGA5,ITGA6,ITGAL,ITGB2,KRAS,MAP2K2,PABPC1,PAIP1,PAIP2,PIK3R1,PPP2R2A,PPP2R5E,RALA,RALB,RAP1A,RPS10,RPS11,RPS12,RPS13,RPS14,RPS15,RPS15A,RPS16,RPS17,RPS18,RPS19,RPS2,RPS20,RPS21,RPS23,RPS24,RPS25,RPS26,RPS27,RPS27A,RPS27L,RPS28,RPS29,RPS3,RPS4X,RPS5,RPS7,RPS8,RPS9…
Huntington's Disease Signaling	22.3	0.306	ATP5F1B,ATP5F1C,ATP5F1D,ATP5F1E,ATP5MC1,ATP5PB,BAX,CASP1,CASP2,CASP3,CASP4,CASP8,CLTA,CLTB,CTSD,CYCS,GLS,GNB4,GNB5,GNG10,GNG11,GNG2,GNG5,GOSR2,HSPA14,HSPA4,HSPA5,HSPA8,HSPA9,IFT57,NAPA,PIK3R1,POLR2C,POLR2J,POLR2K,POLR2L,PSMA1,PSMA2,PSMA3,PSMA4,PSMA5,PSMA6,PSMA7,PSMB1,PSMB10,PSMB2,PSMB3,PSMB4,PSMB5,PSMB6,PSMB7,PSMB8,PSMB9,PSMC1,PSMC2,PSMC3,PSMC4,PSMC5,PSMC6,PSMD1,PSMD11,PSMD12,PSMD13,PSMD14,PSMD2,…
Sirtuin Signaling Pathway	22.3	0.303	APP,ATG3,ATP5F1B,ATP5F1C,ATP5F1D,ATP5F1E,ATP5MC1,ATP5PB,BAX,CYC1,DUSP6,GABARAP,GABARAPL2,GABPB1,GLS,H1-10,H1-4,H3-3A/H3-3B,IDH2,MT-ATP6,MT-ND1,MT-ND2,MT-ND3,MT-ND4,MT-ND4L,MT-ND5,MT-ND6,NAMPT,NBN,NDUFA1,NDUFA13,NDUFA2,NDUFA3,NDUFA4,NDUFA8,NDUFA9,NDUFAB1,NDUFB1,NDUFB2,NDUFB3,NDUFB4,NDUFB5,NDUFB8,NDUFS2,NDUFS3,NDUFS4,NDUFS5,NDUFS7,NDUFS8,NDUFV1,NDUFV2,NFKB1,PARP1,PDHA1,PDK1,PGAM1,PGK1,PPID,RBBP8,RE…
Antigen Presentation Pathway	17.6	0.684	B2M,CALR,CANX,CD74,CIITA,HLA-A,HLA-B,HLA-C,HLA-DMA,HLA-DMB,HLA-DPA1,HLA-DPB1,HLA-DQA1,HLA-DQB1,HLA-DRA,HLA-DRB1,HLA-DRB5,HLA-E,HLA-F,MR1,PDIA3,PSMB5,PSMB6,PSMB8,PSMB9,TAPBP
