## Supplemental Table 4 for "Leveraging IFNγ/CD38 regulation to unmask and target leukemia stem cells in acute myelogenous leukemia"

### Sheet: healthy_clusters_pathways
Table S4. Differentially regulated top 10 pathways in HD BM MNCs upon IFNγ treatment determined by single cell RNA-sequencing
Ingenuity Canonical Pathways	-log(p-value)	Ratio	Molecules
Protein Ubiquitination Pathway	35	0.361	B2M,BAG1,BIRC3,CUL1,CUL2,DNAJA1,DNAJB11,DNAJB12,DNAJB6,DNAJC1,DNAJC13,DNAJC15,DNAJC2,DNAJC3,DNAJC7,DNAJC8,DNAJC9,ELOC,HLA-A,HLA-B,HLA-E,HLA-F,HSP90AA1,HSP90AB1,HSP90B1,HSPA1A/HSPA1B,HSPA5,HSPA8,HSPA9,HSPD1,HSPE1,HSPH1,PSMA1,PSMA2,PSMA3,PSMA4,PSMA5,PSMA6,PSMB1,PSMB10,PSMB2,PSMB3,PSMB4,PSMB5,PSMB6,PSMB7,PSMB8,PSMB9,PSMC1,PSMC2,PSMC3,PSMC4,PSMC6,PSMD1,PSMD11,PSMD12,PSMD13,PSMD14,PSMD2,PSMD3,PSMD6,PS…
BAG2 Signaling Pathway	28.3	0.58	CASP3,HSP90AA1,HSPA1A/HSPA1B,HSPA5,HSPA8,HSPA9,NFKB1,NFKB2,PSMA1,PSMA2,PSMA3,PSMA4,PSMA5,PSMA6,PSMB1,PSMB10,PSMB2,PSMB3,PSMB4,PSMB5,PSMB6,PSMB7,PSMB8,PSMB9,PSMC1,PSMC2,PSMC3,PSMC4,PSMC6,PSMD1,PSMD11,PSMD12,PSMD13,PSMD14,PSMD2,PSMD3,PSMD6,PSMD7,PSME1,PSME2,PSME4,PSMF1,RELA,RELB,SP1,TP53,UBE2D1
FAT10 Signaling Pathway	27.6	0.704	NUB1,PSMA1,PSMA2,PSMA3,PSMA4,PSMA5,PSMA6,PSMB1,PSMB10,PSMB2,PSMB3,PSMB4,PSMB5,PSMB6,PSMB7,PSMB8,PSMB9,PSMC1,PSMC2,PSMC3,PSMC4,PSMC6,PSMD1,PSMD11,PSMD12,PSMD13,PSMD14,PSMD2,PSMD3,PSMD6,PSMD7,PSME1,PSME2,PSME4,PSMF1,UBA1,UBA6,UBE2Z
Huntington's Disease Signaling	21.1	0.285	AKT2,ATF2,ATF4,ATP5F1B,ATP5MC1,CAPNS1,CASP3,CASP4,CASP8,CLTC,CREB1,CYCS,DYNC1I2,GLS,GNB1,GNB4,GNG10,GOSR1,GOSR2,HSPA1A/HSPA1B,HSPA5,HSPA8,HSPA9,NAPA,NAPG,NSF,PIK3C2A,PIK3R1,POLR2B,POLR2F,POLR2H,POLR2J,POLR2K,PSMA1,PSMA2,PSMA3,PSMA4,PSMA5,PSMA6,PSMB1,PSMB10,PSMB2,PSMB3,PSMB4,PSMB5,PSMB6,PSMB7,PSMB8,PSMB9,PSMC1,PSMC2,PSMC3,PSMC4,PSMC6,PSMD1,PSMD11,PSMD12,PSMD13,PSMD14,PSMD2,PSMD3,PSMD6,PSMD7,PSME1,…
Inhibition of ARE-Mediated mRNA Degradation Pathway	17.7	0.335	AKT2,CNOT1,CNOT2,CNOT4,EXOSC9,MAPK6,PPP2CA,PPP2R1A,PPP2R2A,PPP2R5E,PSMA1,PSMA2,PSMA3,PSMA4,PSMA5,PSMA6,PSMB1,PSMB10,PSMB2,PSMB3,PSMB4,PSMB5,PSMB6,PSMB7,PSMB8,PSMB9,PSMC1,PSMC2,PSMC3,PSMC4,PSMC6,PSMD1,PSMD11,PSMD12,PSMD13,PSMD14,PSMD2,PSMD3,PSMD6,PSMD7,PSME1,PSME2,PSME4,PSMF1,TIA1,TNFRSF1A,TNFSF13B,XRN1,YWHAE,YWHAG,ZFP36,ZFP36L1,ZFP36L2
EIF2 Signaling	17.3	0.296	AKT2,ATF4,EIF1,EIF1AX,EIF1AY,EIF2AK2,EIF2S1,EIF2S2,EIF3J,EIF4A3,EIF4E,EIF4G1,EIF4G3,EIF5B,GSK3B,HNRNPA1,HSPA5,NRAS,PAIP1,PIK3C2A,PIK3R1,PPP1R15A,PTBP1,RALA,RPL10,RPL13,RPL13A,RPL15,RPL17,RPL18,RPL19,RPL22L1,RPL23A,RPL26L1,RPL3,RPL30,RPL31,RPL36,RPL36A,RPL37,RPL37A,RPL38,RPL39,RPL7A,RPS10,RPS11,RPS21,RPS26,RPS27,RPS28,RPS29,RPS3,RPS3A,RPS4X,RPS6,RPS7,RPS9,SOS1,UBA52,WARS1,XIAP
Antigen Presentation Pathway	16.4	0.649	B2M,CALR,CD74,CIITA,HLA-A,HLA-B,HLA-DMA,HLA-DMB,HLA-DPA1,HLA-DPB1,HLA-DQA1,HLA-DQB1,HLA-DRA,HLA-DRB1,HLA-DRB5,HLA-E,HLA-F,PDIA3,PSMB5,PSMB6,PSMB8,PSMB9,TAP1,TAPBP
Phagosome Maturation	13.9	0.309	ATP6V0B,ATP6V1A,ATP6V1B2,ATP6V1C1,ATP6V1D,ATP6V1E1,B2M,CALR,CTSA,CTSC,CTSL,CTSS,CTSZ,CYBB,DYNC1I2,DYNC1LI1,DYNC1LI2,DYNLRB1,DYNLT1,EEA1,GOSR1,GOSR2,HLA-A,HLA-B,HLA-DRA,HLA-DRB1,HLA-DRB5,HLA-E,HLA-F,LAMP2,NAPA,NAPG,NCF1,NSF,PIKFYVE,RAB5A,RAB5C,RAB7A,TAP1,TSG101,TUBA1B,TUBA1C,TUBB4B,VPS41,VTI1A,VTI1B
Unfolded protein response	11.1	0.348	ATF4,ATF6,CALR,CEBPB,CEBPG,DNAJA1,DNAJA2,DNAJB11,DNAJB12,DNAJB6,DNAJC1,DNAJC13,DNAJC15,DNAJC3,DNAJC7,DNAJC8,DNAJC9,EDEM1,HSP90B1,HSPA1A/HSPA1B,HSPA5,HSPA8,HSPA9,HSPH1,NFE2L2,PDIA6,PPP1R15A,SEL1L,UBXN4,VCP,XBP1
Coronavirus Pathogenesis Pathway	10.2	0.249	ADAM17,ATF4,ATP6V1A,BST2,CASP3,CASP8,CDK4,CTSL,CXCL8,E2F3,EIF4E,HIF1A,IFNAR2,IKBKB,IRF9,KPNB1,NFKB1,NFKB2,NFKBIA,NPM1,PIKFYVE,RAB7A,RB1,RELA,RELB,RPS10,RPS11,RPS21,RPS26,RPS27,RPS28,RPS29,RPS3,RPS3A,RPS4X,RPS6,RPS7,RPS9,STAT1,STAT2,STAT3,TGFB1,TOMM70,TP53,TRAF3,ZC3HAV1
